# Fitness effects of CRISPR endonucleases in *Drosophila melanogaster* populations

**DOI:** 10.1101/2021.05.13.444039

**Authors:** Anna M. Langmüller, Jackson Champer, Sandra Lapinska, Lin Xie, Matthew Metzloff, Jingxian Liu, Yineng Xu, Andrew G. Clark, Philipp W. Messer

## Abstract

CRISPR/Cas9 systems provide a highly efficient and flexible genome editing technology with numerous potential applications in areas ranging from gene therapy to population control. Some proposed applications involve CRISPR/Cas9 endonucleases integrated into an organism’s genome, which raises questions about potentially harmful effects to the transgenic individuals. One application where this is particularly relevant are CRISPR-based gene drives, which promise a mechanism for rapid genetic alteration of entire populations. The performance of such drives can strongly depend on fitness costs experienced by drive carriers, yet relatively little is known about the magnitude and causes of these costs. Here, we assess the fitness effects of genomic CRISPR/Cas9 expression in *Drosophila melanogaster* cage populations by tracking allele frequencies of four different transgenic constructs, designed to disentangle direct fitness costs due to the integration, expression, and target-site activity of Cas9 from costs due to potential off-target cleavage. Using a maximum likelihood framework, we find a moderate level of fitness costs due to off-target effects but do not detect significant direct costs. Costs of off-target effects are minimized for a construct with Cas9HF1, a high-fidelity version of Cas9. We further demonstrate that using Cas9HF1 instead of standard Cas9 in a homing drive achieves similar drive conversion efficiency. Our results suggest that gene drives should be designed with high-fidelity endonucleases and may have implications for other applications that involve genomic integration of CRISPR endonucleases.
