## Supplementary material for "Fitness effects of CRISPR endonucleases in *Drosophila melanogaster* populations": raw counts of each experimental population

### Sheet: Data Set S1
Data Set S1
Glossary			Fisher's exact test is used for all statistical comparisons, *p<0.05, **p<0.01, ***p<0.001									Phenotype	Genotypes (for combinations of targets and drives with 1-gRNA)
R = dsRed phenotype				D = homing drive allele, with Cas9 and dsRed inserted in a disrupted EGFP gene								R	D/D, D/r2
G = EGFP phenotype				r1 = resistance allele, preserves target gene function								RG	D/EGFP, D/r1
m = mosaic for EGFP phenotype				r2 = resistance allele, disrupts target gene function								WT	r2/r2
WT = wild type phenotype				r2m = mosaic for r2 allele								G	EGFP/EGFP, EGFP/r1, EGFP/r2, r1/r1, r1/r2, EGFP/r2m, r1/r2m
♀ = female				EGFP = target allele								Rm	D/r2m
♂ = male				+ = wild type allele (no target allele)								m	r2/r2m, r2m/r2m
				all listed progeny are derived from a single gene drive insect
1-gRNA drive with U6:3 promoter/gRNA gene and Cas9HF1
Progeny of D/EGFP females and EGFP/EGFP males															Rate	Standard error							p-value	Comparison
Insect	RG♂	RG♀	Rm♂	Rm♀	R♂	R♀	G♂	G♀	m♂	m♀	WT♂	WT♀	Total		0.900135	0.0110142	Drive Inheritance Rate						<0.0001***	Drive inheritance compared to Mendelian expectation
#1		1	1	3	36	40					6	8	95		0.80027	0.0220283	Drive Conversion Rate						0.321	Drive inheritance compared to standard Cas9 flies
#2	1		1		52	45					2		101		0.953523	0.00815118	Embryo r2 Allele Formation Rate in Flies Inheriting a Drive Allele						0.3956	Embryo r2 allele formation rate compared to standard Cas9 flies
#3		1		2	19	50					7	5	84		0.0284858	0.00644133	Embryo r2 Allele Mosaicism Rate in Flies Inheriting a Drive Allele
#4		1			22	17				1	3	2	46		0.959459	0.0229267	Embryo r2 Allele Formation Rate in Flies Not Inheriting a Drive Allele
#5	1		1		14	7					1		24		0.0405405	0.0229267	Embryo r2 Allele Mosaicism Rate in Flies Not Inheriting a Drive Allele
#6			2	1	27	28					2	5	65
#7	2	2		1	55	53				1	14	8	136		Alternate Analysis (linear regression with binomial model)
#8	2		3	1	39	45			1		1	2	94		Rate	Standard error
#9		1	2	1	42	45					2	3	96		0.914	0.0195	Drive Inheritance Rate
total	6	6	10	9	306	330	0	0	1	2	38	33	741		0.828	0.039	Drive Conversion Rate
															0.954	0.00815	Embryo r2 Allele Formation Rate in Flies Inheriting a Drive Allele
Progeny of D/EGFP males and EGFP/EGFP females															Rate	Standard error							p-value	Comparison
Insect	RG♂	RG♀	Rm♂	Rm♀	R♂	R♀	G♂	G♀	m♂	m♀	WT♂	WT♀	Total		0.792697	0.0139124	Drive Inheritance Rate						<0.0001***	Drive inheritance compared to Mendelian expectation
#1	41	39					12	14					106		0.585395	0.0278248	Drive Conversion Rate						<0.0001***	Drive inheritance compared to female heterozygotes
#2	34	61					15	10					120										0.5513	Drive inheritance compared to standard Cas9 flies
subtotal	75	100	0	0	0	0	27	24	0	0	0	0	226		Alternate Analysis (linear regression with binomial model)
Progeny of D/EGFP males and +/+ females															Rate	Standard error
Insect	RG♂	RG♀	Rm♂	Rm♀	R♂	R♀	G♂	G♀	m♂	m♀	WT♂	WT♀	Total		0.793	0.0141	Drive Inheritance Rate
#3					57	39					11	15	122		0.586	0.0282	Drive Conversion Rate
#4					41	51					15	17	124
#5					38	38					6	13	95
#6					48	46					14	9	117
#7					65	75					12	13	165
subtotal	0	0	0	0	249	249	0	0	0	0	58	67	623
total	75	100	0	0	249	249	27	24	0	0	58	67	849

### Sheet: Data Set S2
Data Set S2			Note: this data set is also included in the study "Computational and experimental performance of CRISPR homing gene drive strategies with multiplexed gRNAs"
Glossary			Fisher's exact test is used for all statistical comparisons, *p<0.05, **p<0.01, ***p<0.001									Phenotype	Genotypes (for combinations of targets and drives with 1-gRNA)
R = dsRed phenotype				D = homing drive allele, with Cas9 and dsRed inserted in a disrupted EGFP gene								R	D/D, D/r2
G = EGFP phenotype				r1 = resistance allele, preserves target gene function								RG	D/EGFP, D/r1
m = mosaic for EGFP phenotype				r2 = resistance allele, disrupts target gene function								WT	r2/r2
WT = wild type phenotype				r2m = mosaic for r2 allele								G	EGFP/EGFP, EGFP/r1, EGFP/r2, r1/r1, r1/r2, EGFP/r2m, r1/r2m
♀ = female				EGFP = target allele								Rm	D/r2m
♂ = male				+ = wild type allele (no target allele)								m	r2/r2m, r2m/r2m
				all listed progeny are derived from a single gene drive insect
1-gRNA drive with U6:3 promoter/gRNA gene and standard Cas9
Progeny of D/EGFP females and EGFP/EGFP males															Rate	Standard error							p-value	Comparison	Comparison
Insect	RG♂	RG♀	Rm♂	Rm♀	R♂	R♀	G♂	G♀	m♂	m♀	WT♂	WT♀	Total		0.913826	0.00863552	Drive Inheritance Rate						<0.0001***	Drive inheritance compared to Mendelian expectation	Drive inheritance compared to Mendelian expectation
#1					22	21							43		0.827652	0.017271	Drive Conversion Rate						1	Embryo r2 allele formation rate in flies inheriting a drive allele compared to flies not inheriting a drive allele	Embryo r2 allele formation rate in flies inheriting a drive allele compared to flies not inheriting a drive allele
#2	1				43	23							67		0.962694	0.00610054	Embryo r2 Allele Formation Rate in Flies Inheriting a Drive Allele
#3	2				38	24							64		0.00932642	0.00309428	Embryo r2 Allele Mosaicism Rate in Flies Inheriting a Drive Allele
#4		1			16	22						2	41		0.967033	0.0187172	Embryo r2 Allele Formation Rate in Flies Not Inheriting a Drive Allele
#5	1	1	1		20	26					1		50		0	0	Embryo r2 Allele Mosaicism Rate in Flies Not Inheriting a Drive Allele
#6					4	5							9
#7				1	19	26					1		47		Alternate Analysis (linear regression with binomial model)
#8		2			37	33					6	6	84		Rate	Standard error
#9		3			16	16						4	39		0.957	0.0177	Drive Inheritance Rate
#10	1				11	18					7	4	41		0.914	0.0354	Drive Conversion Rate
#11					33	22							55		0.964	0.00731	Embryo r2 Allele Formation Rate in Flies Inheriting a Drive Allele
#12	2	1			29	31	1				11	8	83
#13				1	20	30					4	8	63
#14					22	13	1					4	40
#15	3	1	1	1	27	41	1				7	1	83
#16			2		40	22					4	1	69
#17	1	2			39	27							69
#18	4	1	2		50	43					5	4	109
total	15	12	6	3	486	443	3	0	0	0	46	42	1056
Progeny of D/EGFP males and EGFP/EGFP females															Rate	Standard error							p-value	Comparison	Comparison
Insect	RG♂	RG♀	Rm♂	Rm♀	R♂	R♀	G♂	G♀	m♂	m♀	WT♂	WT♀	Total		0.803255	0.0105757	Drive Inheritance Rate						<0.0001***	Drive inheritance compared to Mendelian expectation	Drive inheritance compared to Mendelian expectation
#1	53	42					18	18					131		0.606511	0.0211513	Drive Conversion Rate						<0.0001***	Drive inheritance compared to female heterozygotes	Drive inheritance compared to female heterozygotes
#2	47	67					19	11					144
#3	54	59					22	20					155		Alternate Analysis (linear regression with binomial model)
#4	34	42					8	13					97		Rate	Standard error
#5	30	39					7	4					80		0.832	0.0311	Drive Inheritance Rate
#6	28	41					10	5					84		0.664	0.0622	Drive Conversion Rate
#7	38	33					7	12					90
#8	16	23					6	6					51
subtotal	300	346	0	0	0	0	97	89	0	0	0	0	832
Progeny of D/EGFP males and +/+ females
Insect	RG♂	RG♀	Rm♂	Rm♀	R♂	R♀	G♂	G♀	m♂	m♀	WT♂	WT♀	Total
#9					32	39						1	72
#10					36	22					14	15	87
#11					46	44					13	15	118
#12					36	43						1	80
#13					64	64					3	9	140
#14					24	39					13	8	84
subtotal	0	0	0	0	238	251	0	0	0	0	43	49	581
total	300	346	0	0	238	251	97	89	0	0	43	49	1413

### Sheet: Cas9_gRNAs
Cas9_gRNAs replicate 1	rr	rg	gg	date
	58	104	73	2018-08-10		rr = construct homozygotes
	340	802	700	2018-08-21		rg = heterozygotes
	1051	2145	2573	2018-09-03		gg = EGFP homozygotes
	545	1271	1507	2018-09-15
	293	693	882	2018-09-27
	435	1419	1756	2018-10-09
	312	1014	1448	2018-10-21
	336	1118	1618	2018-11-02
	113	429	696	2018-11-14
	446	1609	2846	2018-11-26
	426	2124	3846	2018-12-08
	402	1842	3399	2018-12-20
	353	1538	2693	2019-01-01
	475	2532	4430	2019-01-13
	336	1854	3259	2019-01-25
	249	1821	2153	2019-02-06
	239	1419	2272	2019-02-18
	123	836	1461	2019-03-04
	190	1178	1998	2019-03-16
	188	1223	2235	2019-03-27
	rr	rg	gg	date
Cas9_gRNAs replicate 2	58	104	73	2018-08-10
	434	820	643	2018-08-21
	1614	3059	2549	2018-09-03
	778	1483	1233	2018-09-15
	340	625	544	2018-09-27
	710	1461	1308	2018-10-09
	649	1426	1229	2018-10-21
	705	1668	1577	2018-11-02
	342	932	898	2018-11-14
	649	1884	1796	2018-11-26
	462	1445	1508	2018-12-08
	628	2436	2325	2018-12-20
	513	2026	1890	2019-01-01
	699	2120	2287	2019-01-13
	387	1238	1339	2019-01-25
	427	1452	1539	2019-02-06
	364	1032	1395	2019-02-18
	118	563	641	2019-03-04
	138	677	867	2019-03-16
	361	1619	2014	2019-03-27
	rr	rg	gg	date
Cas9_gRNAs, replicate 3	1234	0	5078	2019-04-21
	311	495	2219	2019-05-03
	47	466	1312	2019-05-15
	152	1474	4843	2019-05-27
	54	1008	3873	2019-06-08
	43	725	3449	2019-06-20
	35	366	2245	2019-07-02
	21	522	3018	2019-07-13
	rr	rg	gg	date
Cas9_gRNAs, replicate 4	2206	0	1096	2019-04-21
	2649	1329	1173	2019-05-03
	996	907	225	2019-05-15
	3802	2664	617	2019-05-27
	2105	2081	490	2019-06-08
	1425	1469	427	2019-06-20
	2178	2518	701	2019-07-02
	1347	1832	567	2019-07-13
	rr	rg	gg	date
Cas9_gRNAs, replicate 5	1739	1	849	2018-09-15
	2315	1374	477	2018-09-27
	1866	1595	369	2018-10-09
	2021	1989	566	2018-10-21
	1433	1649	449	2018-11-02
	1218	1344	352	2018-11-14
	1449	1683	462	2018-11-26
	564	686	230	2018-12-08
	1842	2327	833	2018-12-20
	1503	2016	735	2019-01-01
	1768	2555	813	2019-01-13
	1500	2400	911	2019-01-25
	730	1261	530	2019-02-06
	1020	1799	802	2019-02-18
	911	1495	715	2019-03-04
	589	1114	505	2019-03-16
	493	1013	496	2019-03-27
	rr	rg	gg	date
Cas9_gRNAs, replicate 6	1584	0	807	2018-09-15
	2761	1058	278	2018-09-27
	3094	1269	129	2018-10-09
	2587	1043	104	2018-10-21
	3607	1432	119	2018-11-02
	3371	1356	129	2018-11-14
	3774	1394	137	2018-11-26
	3298	1385	92	2018-12-08
	2090	1156	139	2018-12-20
	rr	rg	gg	date
Cas9_gRNAs, replicate 7	1614	1	813	2018-09-15
	2695	1426	339	2018-09-27
	4216	1992	324	2018-10-09
	3580	1712	249	2018-10-21
	3983	1992	259	2018-11-02
	3576	2329	286	2018-11-14
	2101	1441	203	2018-11-26
	1166	771	140	2018-12-08
	2743	2417	401	2018-12-20
	2795	2135	429	2019-01-01
	4132	2691	447	2019-01-13
	2675	1772	280	2019-01-25
	1288	754	113	2019-02-06
	2176	1517	191	2019-02-18
	2487	1782	272	2019-03-04
	1622	1132	162	2019-03-16
	2269	1554	216	2019-03-27

### Sheet: Cas9_no-gRNAs
	rr	rg	gg	date
Cas9_no-gRNAs, replicate 1	40	134	27	2018-12-26		rr = construct homozygotes
	397	907	381	2019-01-07		rg = heterozygotes
	867	1743	734	2019-01-19		gg = EGFP homozygotes
	409	677	309	2019-01-31
	562	851	316	2019-02-14
	687	1007	369	2019-02-26
	152	264	94	2019-03-09
	687	1110	361	2019-03-22
	1448	2488	955	2019-04-03
	599	1017	438	2019-04-15
	1028	1711	666	2019-04-27
	rr	rg	gg	date
Cas9_no-gRNAs, replicate 2	42	81	12	2018-12-26
	460	643	261	2019-01-07
	727	1226	531	2019-01-19
	91	121	38	2019-01-31
	604	680	200	2019-02-14
	687	1007	369	2019-02-26
	566	781	210	2019-03-09
	1708	2213	663	2019-03-22
	2063	2628	835	2019-04-03
	1111	1588	495	2019-04-15
	1125	1399	512	2019-04-27

### Sheet: no-Cas9_no-gRNAs
	rr	rg	gg	date
no-Cas9_no-gRNAs, replicate 1	77	171	46	2018-12-26		rr = construct homozygotes
	589	1027	487	2019-01-07		rg = heterozygotes
	1549	2858	843	2019-01-19		gg = EGFP homozygotes
	1481	1833	578	2019-01-31
	312	349	98	2019-02-14
	720	606	145	2019-02-26
	1499	1885	493	2019-03-09
	1144	1501	378	2019-03-22
	1854	2400	757	2019-04-03
	428	524	156	2019-04-15
	330	415	123	2019-04-27
	rr	rg	gg	date
no-Cas9_no-gRNAs, replicate 2	72	183	58	2018-12-26
	683	1279	601	2019-01-07
	553	1115	322	2019-01-19
	724	927	214	2019-01-31
	1038	1241	367	2019-02-14
	1328	1765	618	2019-02-26
	1360	1620	455	2019-03-09
	1949	2174	647	2019-03-22
	1483	1769	549	2019-04-03
	1275	1511	432	2019-04-15
	1538	1806	540	2019-04-27

### Sheet: Cas9HF1_gRNAs
	rr	rg	gg	date
Cas9HF1_gRNAs, replicate 1	245	488	277	2019-01-12		rr = construct homozygotes
	1163	2172	976	2019-01-25		rg = heterozygotes
	1126	1941	789	2019-02-06		gg = EGFP homozygotes
	954	1804	763	2019-02-18
	852	1615	683	2019-03-04
	948	1639	679	2019-03-16
	1099	1946	934	2019-03-28
	883	1672	814	2019-04-09
	1149	2228	1059	2019-04-21
	1049	2210	1064	2019-05-03
	rr	rg	gg	date
Cas9HF1_gRNAs, replicate 2	243	419	176	2019-01-12
	1553	2868	1187	2019-01-25
	1545	3764	1023	2019-02-06
	1292	1938	673	2019-02-18
	1406	2106	729	2019-03-04
	1296	1910	745	2019-03-16
	1496	2580	1054	2019-03-28
	1197	2102	947	2019-04-09
	998	1800	719	2019-04-21
	1167	1956	849	2019-05-03
