## Supplementary material for "Fitness effects of CRISPR endonucleases in *Drosophila melanogaster* populations": raw data of the phenotypic assays: raw_fecundity.csv

genotype	day1	day2	day3
A_1	29	29	42
A_2	23	27	49
A_3	10	20	18
A_4	30	29	30
A_5	29	39	55
A_6	31	35	36
A_7	23	26
A_8	18	25	26
A_9	26	26	39
A_10	9	14	21
A_11	22	34	49
A_12	14	12	20
A_13	20	42	62
A_14	30	49	61
A_15	18	34	38
A_16	26	23	29
A_17	35	47	66
A_18	23	36	23
A_19	26	23	26
A_20	13	23	42
A_21	27	40	46
A_22	29	64	57
A_23	10	25	23
A_24	25	23	38
A_25	21	23	36
A_26	23	38	57
A_27	10	10	8
1F/A_1	18	24	29
1F/A_2	43	45	70
1F/A_3	15	20	24
1F/A_4	28	27	51
1F/A_5	15	19	27
1F/A_6	25	17	26
1F/A_7	13	19	36
1F/A_8	20	30	46
1F/A_9	18
1F/A_10	16	19	19
1F/A_11	24	6	43
1F/A_12	33	53	46
1F/A_13	16	24	23
1F/A_14	18	29	32
1F/A_15	16	26	41
1F/A_16	18	21	35
1F/A_17	13	4	18
1F/A_18	17	13	12
1F/A_19	13	20	24
1F/A_20	27	51	52
1F/A_21	25	41	42
1F/A_22	31	52	38
1F/A_23	24	35	37
1F/A_24	25	34	41
1F/A_25	32	42	44
1F/A_26	28	39	46
1F/A_27	36		50
2F/A_1	12	50	49
2F/A_2	20	27	23
2F/A_3	16	17	36
2F/A_4	8	12	23
2F/A_5	17	18	32
2F/A_6	9	14	20
2F/A_7	18	11	31
2F/A_8	20	13	25
2F/A_9	7	17	8
2F/A_10	11	13	29
2F/A_11	9	14	23
2F/A_12	21	19	46
2F/A_13	26	29	41
2F/A_14	14	33	25
2F/A_15	10	20	27
2F/A_16	10	19	39
2F/A_17	22	26	53
2F/A_18	22	29	41
2F/A_19	9	32	30
2F/A_20	7	19	26
2F/A_21	19	6	38
2F/A_22	25	18	47
2F/A_23	16	37	41
2F/A_24	24	32	44
2F/A_25	25	37	40
2F/A_26	25	42	39
2F/A_27	22	38	36
2F/A_28	10	27	15
1F_1	11	16	13
1F_2	6	18	2
1F_3	25	5	14
1F_4	33	22	25
1F_5	20	25	34
1F_6	14	26	14
1F_7	16	15	35
1F_8	7	21	11
1F_9	13	7	35
1F_10	32	17	29
1F_11	22	32	21
1F_12	16	33	14
1F_13	18	21	31
1F_14	19	20	37
1F_15	24	28	42
1F_16	22	38	28
1F_17	20	28	32
1F_18	23	29	34
1F_19	23	39	23
1F_20	21	35
2F_1	15	27	26
2F_2	10	22	16
2F_3	16	13	39
2F_4	18	22	46
2F_5	4	14	18
2F_6	24	10	40
2F_7	26
2F_8	17	47	23
2F_9	27	25	27
2F_10	20	53	29
2F_11	22	19	35
2F_12	18	36	34
2F_13	23	28	28
2F_14	22	27	29
2F_15	22	43	48
2F_16	26	36	20
2F_17	16
2F_18	14	15	45
2F_19	18	32	39
2F_20	25	24	31
2F_21	14	41
2F_22	20	16	20
2F_23	10	13	22
2F_24	12	25	23
2F_25	12	16	16
2F_26	18	21	22
