## Supplementary material for "Fitness effects of CRISPR endonucleases in *Drosophila melanogaster* populations": raw data of the phenotypic assays: raw_viability.csv

genotype	F/A	A/A
1F/A_1	15	15
1F/A_2	23	13
1F/A_3	12	19
1F/A_4	16	11
1F/A_5	19	20
1F/A_6	14	16
1F/A_7	11	22
1F/A_8	18	11
1F/A_9	12	21
1F/A_10	20	25
1F/A_11	18	22
1F/A_12	10	25
1F/A_13	33	33
1F/A_14	14	21
1F/A_15	21	21
1F/A_16	12	9
1F/A_17	16	12
1F/A_18	17	12
1F/A_19	18	26
1F/A_20	22	27
1F/A_21	15	23
1F/A_22	21	14
1F/A_23	22	21
1F/A_24	18	15
1F/A_25	21	22
1F/A_26	15	24
2F/A_1	10	16
2F/A_2	23	23
2F/A_3	28	14
2F/A_4	15	24
2F/A_5	13	12
2F/A_6	24	16
2F/A_7	20	15
2F/A_8	9	15
2F/A_9	17	23
2F/A_10	18	18
2F/A_11	23	23
2F/A_12	15	30
2F/A_13	14	10
2F/A_14	16	18
2F/A_15	15	24
2F/A_16	14	16
2F/A_17	24	24
2F/A_18	13	11
2F/A_19	7	5
2F/A_20	15	27
2F/A_21	16	22
2F/A_22	15	5
2F/A_23	31	31
2F/A_24	14	13
2F/A_25	12	30
2F/A_26	13	11
2F/A_27	27	19
2F/A_28	9	7
2F/A_29	10	16
2F/A_30	20	17
